# Bed Nucleus of the Stria Terminalis (BNST) neurons containing the serotonin 5HT_2c_ receptor modulate operant alcohol self-administration behavior in mice

**DOI:** 10.1101/2023.09.26.559653

**Authors:** Meghan E. Flanigan, Carol Gianessi, Megan Castle, Winifred Dorlean, Tori Sides, Thomas L. Kash

## Abstract

The serotonin 5HT_2c_ receptor has been widely implicated in the pathophysiology of alcohol use disorder (AUD), particularly alcohol seeking and the affective consequences of chronic alcohol consumption. However, little is known about the brain sites in which 5HT_2c_ exerts its effects on specific alcohol-related behaviors, especially in females. Here, we investigated the effects of site-specific manipulation of the 5HT_2c_ receptor system in the BNST on operant alcohol self-administration behaviors in adult mice of both sexes, including the acquisition and maintenance of fixed-ratio responding, motivation for alcohol (progressive ratio), and quinine-adulterated responding for alcohol on a fixed-ratio schedule (punished alcohol seeking). Knockdown of 5HT_2c_ in the BNST did not affect the acquisition or maintenance of operant alcohol self-administration, nor did it affect progressive ratio responding for alcohol. This manipulation had only a subtle effect on responding for quinine alcohol selectively in females. On the other hand, chemogenetic inhibition of BNST 5HT_2c_-containing neurons (BNST^5HT2c^) increased operant alcohol self-administration behavior in both sexes on day 2, but not day 9, of testing. It also increased operant responding for 1000 μM quinine-adulterated alcohol selectively in males. Importantly, chemogenetic inhibition of BNST^5HT2c^ did not alter operant sucrose responding or motivation for sucrose in either sex. We then performed cell-type specific anterograde tracing, which revealed that BNST^5HT2c^ project to similar regions in males and females, many of which have been previously implicated in AUD. We next used chemogenetics and quantification of the immediate early gene cFos to characterize the functional influence of BNST^5HT2c^ inhibition on vlPAG activity. We show that chemogenetic inhibition of BNST^5HT2c^ reduces vlPAG cFos in both sexes, but that this reduction is more robust in males. Together these findings suggest that BNST^5HT2c^ neurons, and to a small extent the BNST 5HT_2c_ receptor, serve to promote aversive responses to alcohol consumption, potentially through sex-dependent disinhibition of vlPAG neurons.
