## Supplementary material for "Bed Nucleus of the Stria Terminalis (BNST) neurons containing the serotonin 5HT_2c_ receptor modulate operant alcohol self-administration behavior in mice": Statistical Table Flanigan et al 2023b

### Sheet: Sheet1
Flanigan et al 2023 Stats
Figure	Panel	Description	N's	Test	T, F, p values	Post-hoc P values
1: BNST 5HT2c deletion alcohol	B	FR4 Female Active LPs	n=13 GFP, n=12 Cre	Two-way repeated measures ANOVA	day x virus: F(7,161)=0.9166, p=0.4592; day: F (2.972, 68.36) = 9.309, p<0.0001; virus: F (2.972, 68.36) = 9.309, p=0.2668
	C	FR4 Average Active LPs, both sexes	Females: n=13 GFP, n=12 Cre; Males: n=17 GFP, n=13 Cre	Two-way ANOVA	sex x virus: F (1, 51) = 0.2840 P=0.5964; sex: F (1, 51) = 26.65 P<0.0001; F (1, 51) = 1.270 P=0.2651	Tukey post-hoc; Females:mCherry vs. Males:mCherry p=0.0006, Females:mCherry vs. Males:hM4di p=0.0004, Females:hM4di vs. Males:mCherry p=0.0265, Females:hM4di vs. Males:hM4di p=0.0142
	D	PR Active LPs, both sexes	Females: n=13 GFP, n=12 Cre; Males: n=17 GFP, n=13 Cre	Two-way ANOVA	sex x virus: F (1, 51) = 0.3066 P=0.5822; sex: F (1, 51) = 9.089 P=0.0040; virus: F (1, 51) = 0.03779 P=0.8466
	E	FR4 Males Active LPs	n=17 GFP, n=13 Cre	Two-way repeated measures ANOVA	day x virus: F (7, 196) = 1.334 P=0.2359; day: F (7, 196) = 3.253 P=0.0027; virus: F (1, 28) = 0.1896 P=0.6666
	F	FR4 Average Alcohol Intake, both sexes	Females: n=13 GFP, n=12 Cre; Males: n=17 GFP, n=13 Cre	Two-way ANOVA	sex x virus: F (1, 51) = 0.8835 P=0.3517; sex: F (1, 51) = 54.35 P<0.0001; virus: F (1, 51) = 0.3232 P=0.5722	Tukey post-hoc; Females:mCherry vs. Males:mCherry p<0.0001; Females:mCherry vs. Males:hM4di p<0.0001; Females:hM4di vs. Males:mCherry p<0.0001; Females:hM4di vs. Males:hM4di p=0.003
	G	PR Break Point, both sexes	Females: n=13 GFP, n=12 Cre; Males: n=17 GFP, n=13 Cre	Two-way ANOVA	sex x virus: F (1, 51) = 0.3708 P=0.5453; sex: F (1, 51) = 5.933 P=0.0184; virus: F (1, 51) = 0.01572 P=0.9007
	H	Quinine alcohol FR4, Females Active LPs	n=13 GFP, n=12 Cre	Two-way repeated measures ANOVA	concentration x virus: F (3, 69) = 2.879 P=0.0421; concentration: F (3, 69) = 2.452 P=0.0706; virus: F (1, 23) = 0.1312 P=0.7205	Bonferroni post-hoc; GFP 0 uM vs 500 uM p=0.0039; GFP 0 uM vs 1000 uM p=0.0123
	I	Quinine alcohol FR4, Females Alcohol intake	n=13 GFP, n=12 Cre	Two-way repeated measures ANOVA	concentration x virus: F (3, 69) = 0.2391 P=0.8688; concentration: F (3, 69) = 9.161 P<0.0001; virus: F (1, 23) = 0.2390 P=0.6296
	J	Quinine alcohol FR4, Males Active LPs	n=17 GFP, n=13 Cre	Two-way repeated measures ANOVA	concentration x virus: F (3, 84) = 0.1191 P=0.9486; concentration: F (3, 84) = 0.8071 P=0.4934; virus: F (1, 28) = 0.5243 P=0.4750
	K	Quinine alcohol FR4, Males Alcohol intake	n=17 GFP, n=13 Cre	Two-way repeated measures ANOVA	concentration x virus: F (3, 84) = 0.1140 P=0.9517; concentration: F (3, 84) = 7.014 P=0.0003; virus: F (1, 28) = 0.01007 P=0.9208
2: BNST5HT2c Chemogenetic Inhibition alcohol	B	FR4 Female Active LPs	n=8 mCherry, n=8 hM4di	Two-way repeated measures ANOVA	(d2-d8); day x virus: F(6,84)=0.2841, P=0.9430; day F(2.835, 39.69)=7.521, P=0.0005; virus: F(1,14)=0.9108, P=0.3561
	C	FR4 d2 Active LPs, both sexes	Females: n=8 mCherry n=8 hM4i; Males: n=7 mCherry n=7 hM4di	Two-way ANOVA	sex x virus: F (1, 26) = 0.9810 P=0.3311; sex: F (1, 26) = 6.333 P=0.0184; virus: F (1, 26) = 6.813 P=0.0148	Tukey post-hoc; Females:hM4di vs. Males:mCherry p=0.0064
	D	PR Active LPs, both sexes	Females: n=8 mCherry n=8 hM4i; Males: n=7 mCherry n=7 hM4di	Two-way ANOVA	sex x virus: F (1, 26) = 0.09267 P=0.7632; sex: F (1, 26) = 4.944 P=0.0351; virus: F (1, 26) = 0.009747 P=0.9221
	E	FR4 Males Active LPs	n=7 mCherry, n=7 hM4di	Two-way repeated measures ANOVA	(d2-d8); day x virus F(6,72)=1.163, P=0.3357; day: F(2.55, 30.66)=10.27, P=0.002; virus: F(1,12)=2.579, P=0.1343
	F	FR4 d2 Alcohol Intake, both sexes	Females: n=8 mCherry n=8 hM4i; Males: n=7 mCherry n=7 hM4di	Two-way ANOVA	sex x virus: F (1, 26) = 0.08261 P=0.7761; sex: F (1, 26) = 9.567 P=0.0047; virus: F (1, 26) = 4.839 P=0.0369	Tukey post-hoc; Females:hM4di vs. Males:mCherry p=0.0064
	G	PR Break Point, both sexes	Females: n=8 mCherry n=8 hM4i; Males: n=7 mCherry n=7 hM4di	Two-way ANOVA	sex x virus: F (1, 26) = 0.3796 P=0.5432; sex: F (1, 26) = 4.332 P=0.0474; virus: F (1, 26) = 2.354e-005 P=0.9962
	H	Quinine alcohol FR4 active LPs, no CNO, Females	n=8 mCherry, n=8 hM4di	Two-way repeated measures ANOVA	concentration x virus: F (3, 42) = 1.336 P=0.2756; concentration: F (3, 42) = 15.08 P<0.0001; virus: F (1, 14) = 0.9186 P=0.3541
	I	Quinine alcohol FR4 active LPs, CNO test, females, 250 uM	n=8 mCherry, n=8 hM4di	Two-way repeated measures ANOVA	CNO x virus: F (1, 14) = 0.1415 P=0.7124; CNO: F (1, 14) = 0.01795 P=0.8953; virus: F (1, 14) = 0.5078 P=0.4878
	J	Quinine alcohol FR4 active LPs, CNO test, females, 1000 uM	n=8 mCherry, n=8 hM4di	Two-way repeated measures ANOVA	CNO x virus: F (1, 14) = 0.5671 P=0.4639; CNO: F (1, 14) = 0.3666 P=0.5545; virus: F (1, 14) = 0.03371 P=0.8570
	K	Quinine alcohol FR4 alcohol intake, CNO test, females, 1000 uM	n=8 mCherry, n=8 hM4di	Two-way repeated measures ANOVA	CNO x virus: F (1, 14) = 0.001536 P=0.9693; CNO: F (1, 14) = 3.054 P=0.1024; virus: F (1, 14) = 3.190 P=0.0957
	L	Quinine alcohol FR4 active LPs, no CNO, males	n=7 mCherry, n=7 hM4di	Two-way repeated measures ANOVA	concentration x virus: F (3, 36) = 0.2546 P=0.8575, concentration: F (1.576, 18.91) = 15.16 P=0.0003; virus: F (1, 12) = 0.6964 P=0.4203
	M	Quinine alcohol FR4 active LPs, CNO test, males, 250 uM	n=7 mCherry, n=7 hM4di	Two-way repeated measures ANOVA	CNO x virus: F (1, 12) = 0.0007503 P=0.9786; CNO: F (1, 12) = 0.4596 P=0.5107; virus: F (1, 12) = 0.3449 P=0.5679
	N	Quinine alcohol FR4 active LPs, CNO test, males, 1000 uM	n=7 mCherry, n=7 hM4di	Two-way repeated measures ANOVA	CNO x virus: F (1, 12) = 7.280 P=0.0194; CNO: F (1, 12) = 2.505 P=0.1395; virus: F (1, 12) = 2.379 P=0.1489	Bonferroni post-hoc; hM4i saline vs CNO p=0.021
	O	Quinine alcohol FR4 alcohol intake, CNO test, males, 1000 uM	n=7 mCherry, n=7 hM4di	Two-way repeated measures ANOVA	CNO x virus: F (1, 12) = 2.525 P=0.1380; CNO: F (1, 12) = 0.7532 P=0.4025; virus: F (1, 12) = 0.5282 P=0.4813
3: BNST5HT2c Chemogenetic inhibition sucrose	B	FR4 Female Active LPs	n=8 mCherry, n=9 hM4di	N/A
	C	FR4 d2 active LPs, both sexes	Females: n=8 mCherry, n=9 hM4di; Males: n=8 mCherry, n=7 hM4di	Two-way ANOVA	sex x virus: F (1, 28) = 0.6566 P=0.4246; sex: F (1, 28) = 6.160 P=0.0193; virus: F (1, 28) = 0.4713 P=0.4980
	D	PR Active LPs, both sexes	Females: n=8 mCherry, n=9 hM4di; Males: n=8 mCherry, n=7 hM4di	Two-way ANOVA	sex x virus: F (1, 28) = 1.200 P=0.2826; sex: F (1, 28) = 1.270 P=0.2693; virus: F (1, 28) = 0.03231 P=0.8586
	E	FR4 Male Active LPs	n=8 mCherry, n=7 hM4di	N/A
	F	FR4 d2 Alcohol intake, both sexes	Females: n=8 mCherry, n=9 hM4di; Males: n=8 mCherry, n=7 hM4di	Two-way ANOVA	sex x virus: F (1, 28) = 1.411 P=0.2448; sex: F (1, 28) = 14.13 P=0.0008; F (1, 28) = 2.229 P=0.1466	Tukey post-hoc; Females:hM4di vs. Males:hM4di p=0.0084; Females:hM4di vs. Males:mCherry p=0.0034
	G	PR break point, both sexes	Females: n=8 mCherry, n=9 hM4di; Males: n=8 mCherry, n=7 hM4di	Two-way ANOVA	sex x virus: F (1, 28) = 0.4323 P=0.5162; sex: F (1, 28) = 3.159 P=0.0864; virus: F (1, 28) = 0.4012 P=0.5316
	H	Quinine alcohol FR4 active LPs, no CNO, Females	n=8 mCherry, n=9 hM4di	Two-way repeated measures ANOVA	concentration x virus: F (2, 30) = 2.620 P=0.0894; concentration: F (2, 30) = 2.555 P=0.0945; virus: F (1, 15) = 0.1351 P=0.7184
	I	Quinine alcohol FR4 active LPs, CNO test, females, 250 uM	n=8 mCherry, n=9 hM4di	Two-way repeated measures ANOVA	virus x CNO: F (1, 15) = 0.04084 P=0.8426; virus: F (1, 15) = 0.08970 P=0.7687; CNO: F (1, 15) = 8.274 P=0.0115
	J	Quinine alcohol FR4 active LPs, CNO test, females, 1000 uM	n=8 mCherry, n=9 hM4di	Two-way repeated measures ANOVA	CNO x virus: F (1, 15) = 0.3138 P=0.5836; CNO: F (1, 15) = 1.155 P=0.2994; F (1, 15) = 1.120 P=0.3066
	K	Quinine alcohol FR4 alcohol intake, CNO test, females, 1000 uM	n=8 mCherry, n=9 hM4di	Two-way repeated measures ANOVA	CNO x virus: F (1, 15) = 2.663 P=0.1235; CNO: F (1, 15) = 1.239 P=0.2832; virus: F (1, 15) = 0.7520 P=0.3995
	L	Quinine alcohol FR4 active LPs, no CNO, males	n=8 mCherry, n=6 hM4di	Two-way repeated measures ANOVA	concentration x virus: F (2, 26) = 0.7832 P=0.4674; concentration: F (2, 26) = 0.6043 P=0.5540; virus: F (1, 13) = 3.916e-005 P=0.9951
	M	Quinine alcohol FR4 active LPs, CNO test, males, 250 uM	n=8 mCherry, n=7 hM4di	Two-way repeated measures ANOVA	CNO x virus: F (1, 13) = 2.053 P=0.1755; CNO: F (1, 13) = 0.003103 P=0.9564; virus: F (1, 13) = 1.913 P=0.1899
	N	Quinine alcohol FR4 active LPs, CNO test, males, 1000 uM	n=8 mCherry, n=6 hM4di	Two-way repeated measures ANOVA	CNO x virus: F (1, 12) = 1.437 P=0.2538; CNO: F (1, 12) = 0.1046 P=0.7519; virus: F (1, 12) = 0.001612 P=0.9686
	O	Quinine alcohol FR4 alcohol intake, CNO test, males, 1000 uM	n=8 mCherry, n=6 hM4di	Two-way repeated measures ANOVA	CNO x virus: F (1, 12) = 2.078 P=0.1751; CNO: F (1, 12) = 0.0008787 P=0.9768; virus: F (1, 12) = 0.02994 P=0.8655
4: BNST5HT2c anterograde tracing	A	Surgery schematic and representative viral infections for females (left) and males (right)
	B	BNST5HT2c post-synaptic terminals in Nucleus Accumbens (Nac)	n=3 males and n=3 females
	C	BNST5HT2c post-synaptic terminals in Lateral Septum (LS)	n=3 males and n=3 females
	D	BNST5HT2c post-synaptic terminals in Lateral Hypothalamus (LH)	n=3 males and n=3 females
	E	BNST5HT2c post-synaptic terminals in Lateral Habenula (LHb)	n=3 males and n=3 females
	F	BNST5HT2c post-synaptic terminals in Ventromedial Hypothalamus (VMH)	n=3 males and n=3 females
	G	BNST5HT2c post-synaptic terminals in Central Amygdala (CeA)	n=3 males and n=3 females
	H	BNST5HT2c post-synaptic terminals in Ventral Tegmental Area (VTA)	n=3 males and n=3 females
	I	BNST5HT2c post-synaptic terminals in Dorsal Raphe Nucleus (DRN)	n=3 males and n=3 females
	J	BNST5HT2c post-synaptic terminals in ventro-lateral Periacqueductal Gray (vlPAG)	n=3 males and n=3 females
5: BNST5HT2c cFos DREADD inhibition	A	mCherry+ cells in DREADD mice	n=9 females, n=8 males	Students two-tailed unpaired t-tests	t(15)=0.1481, p=0.8843
	B	cFos images in BNST
	C	cFos images in vlPAG
	D	BNST cFos+/mCherry+ BNST cell number	n=8 mCherry females, n=9 hm4di females, n=7 mCherry males, n=8 hm4di males	Two-way ANOVA	interaction: F (1, 27) = 4.411, p=0.0452; sex: F (1, 27) = 5.165, p=0.0312; virus: F (1, 27) = 41.83, p<0.0001	Bonferroni post-hoc	females:mCherry vs. females:hm4di	p=0.025	females:mCherry vs. males:mCherry	0.0385	females:mCherry vs. males:hm4di	0.0411	females:hm4di vs. males:mCherry	<0.0001	males:mCherry vs. males:hm4di	<0.0001
	E	BNST cFos+/mCherry+ BNST cell number (%)	n=8 mCherry females, n=9 hm4di females, n=7 mCherry males, n=8 hm4di males	Two-way ANOVA	interaction: F(1,27)=4.207, p=0.050; sex: F(1,27)=11.42, p=0.0022; virus: F(1,27)=30.40, p<0.0001	Bonferroni post-hoc	F mcherry vs M mcherry p=0.0055, F hM4di vs M hM4di p<0.0001, M mcherry vs M hM4di p<0.0001
	F	BNST total cFos+ cells	n=8 mCherry females, n=9 hm4di females, n=7 mCherry males, n=8 hm4di males	Two-way ANOVA	interaction: F (1, 28) = 3.187, p=0.0851; sex: F (1, 28) = 4.395, p=0.0452; virus: F (1, 28) = 8.092, p=0.0082	Bonferroni post-hoc	females:hm4di vs. males:mCherry	0.0085	males:mCherry vs. males:hm4di
	G	vlPAG total cFos+ cells	n=8 mCherry females, n=9 hm4di females, n=7 mCherry males, n=8 hm4di males	Two-way ANOVA	interaction: F(1,28)=1.668, P=0.2071; sex: F(1.28)=28.99, p<0.0001; virus: F(1,28)=27.98, P<0.0001	Bonferroni post-hoc	F mcherry vs F hm4di p=0.041; F mCherry vs. M mCherry p=0.0005; F mCherry vs. M hm4di p=0.99; F hm4di vs. M mCherry p<0.0001; F hm4di vs. M hm4di p=0.0346; M mCherry vs. M hm4di p=0.0006
	H	vlPAG anterior-posterior vlPAG females	n=7 mCherry, n=8 hm4di	Students two-tailed unpaired t-tests	-4.5mm: t(13)=2.804, p=0.0149; -4.7 mm: t(13)=3.474, p=0.0041; -4.9 mm: t(13)=1.980, p=0.0693
	I	vlPAG anterior-posterior vlPAG males	n=8 mChery, n=9 hm4di	Students two-tailed unpaired t-tests	-4.5 mm: t(15)=1.219, p=0.2415; -4.7 mm: t(15)=1.958, p=0.0692; -4.9 mm: t(15)=3.805, p=0.0021
	J	vlPAG total cFos+ cells normalized	n=8 males, n=9 females	Students two-tailed unpaired t-tests	t(15)=1.886, p=0.0788
	K	vlPAG cFos+ cells anterior-posterior	n=8 mCherry females, n=9 hm4di females, n=7 mCherry males, n=8 hm4di males		interaction: F(2,45)=0.02583, P=0.9745; sex: F(1,45)=8.408, P=0.0058; vlPAG sub-region: F(2,45)=1.248, P=0.2968
Extended data 1	A	Body weight, BNST 5HT2c deletion females pre-surgery	n=13 GFP, n=12 Cre	Students two-tailed unpaired t-tests	t(23)=2.072, p=0.0496
	B	Body weight, BNST 5HT2c deletion females self-administration	n=13 GFP, n=12 Cre	Two-way repeated measures ANOVA	virus x day F(17,374)=0.3202, p=0.9959; day F(17.374)=4.292, p<0.0001; virus F(1,22)=3.926, p=0.062
	C	Body weight, BNST 5HT2c deletion males pre-surgery	n=17 GFP, n=13 Cre	Students two-tailed unpaired t-tests	t(28)=0.1558, p=0.8773
	D	Body weight, BNST 5HT2c deletion males self-administration	n=17 GFP, n=13 Cre	Two-way repeated measures ANOVA	virus x day F(17,476)=1.518, p=0.0835; day F(17,476)=3.790, p<0.0001; virus F(1,28)=4.820, p=0.0366
	E	FR1 and FR2 training, BNST 5HT2c deletion, females	n=13 GFP, n=12 Cre	Two-way repeated measures ANOVA	day x virus: F(3,72)0.1218, p=0.9470; day: F(3,72)=9.409, p=0.0002; virus: F(1,24)=0.3658, p=0.5510
	F	FR1 and FR2 training, BNST 5HT2c deletion, males	n=17 GFP, n=13	Two-way repeated measures ANOVA	day x virus: F(3,84)=0.1331, p=0.9401; day: F(3,84)=7.349, p=0.0002; virus: F(1,28)=1.227, p=0.2775
	G	Body weight, BNST 5HT2c DREADD inhibition, females	n=8 mCherry, n=8 hM4di	Two-way repeated measures ANOVA	day x virus F(17,238)=2.104, p=0.0076; day F(17,238)=23.37, p<0.0001; virus F(1,14)=0.03912, p=0.8461
	H	Body weight, BNST 5HT2c DREADD inhibition, males	n=7 GFP, n=7 Cre	Two-way repeated measures ANOVA	day x virus F(17, 204)=1.577, p=0.0727; day F(17,204)=26.51, p<0.0001; virus (1,12)=2.244, p=0.1599
	I	Body weight, BNST 5HT2c DREADD inhibition, sucrose females	n=8 GFP, n=10 Cre	Two-way repeated measures ANOVA	virus x day F(20, 320)=1.882, p=0.0131; day F(20,320)=15.78, p<0.0001; virus F(1,16)=0.01885, p=0.8925
	J	Body weight, BNST 5HT2c DREADD inhibition, sucrose males	n=8 GFP, n=7 Cre	Two-way repeated measures ANOVA	virus x day F(20,250)=2.924, p<0.0001; day F(20,260)=20.40, p<0.0001; virus F(1,13)=0.1819, p=0.6768
	K	FR4 d9 active lever presses, BNST 5HT2c DREADD inhibition	(n=8 mCherry females, n=8 hM4di females, n=7 mCherry males, n=7 hM4di males	Two-way ANOVA	sex x virus F(1,26)0.1438, p=0.7076; sex F(1,26)=5.025, p=0.0337; virus F(1,26)=2.453, p=0.1264
	L	FR4 d9 alcohol consumption BNST 5HT2c DREADD inhibition	(n=8 mCherry females, n=8 hM4di females, n=7 mCherry males, n=7 hM4di males	Two-way ANOVA	sex x virus F(1,26)=0.02165, p=0.884; sex F(1,26)=14.44 p=0.0008; virus F(1,26)=1.592 p=0.2182
